# Guidance for the design and analysis of cell-type specific epigenetic epidemiology studies

**DOI:** 10.1101/2024.11.06.621949

**Authors:** Emma M Walker, Emma L Dempster, Alice Franklin, Anthony Klokkaris, Barry Chioza, Jonathan P Davies, Georgina ET Blake, Joe Burrage, Stefania Policicchio, Rosemary A Bamford, Leonard C Schalkwyk, Jonathan Mill, Eilis Hannon

**Affiliations:** Department of Clinical and Biomedical Sciences, University of Exeter Medical School, University of Exeter Medical School, University of Exeter, Barrack Road, Exeter, Devon, EX2 5DW, UK; Italian Institute of Technology, Center for Human Technologies (CHT), Genova, Italy; School of Life Sciences, University of Essex, Wivenhoe Park, Colchester, Essex, CO4 3SQ, UK

**Author notes:** **Corresponding author: Eilis Hannon, Department of Clinical and Biomedical Sciences, University of Exeter Medical School, RILD building, Royal Devon & Exeter Hospital, Barrack Road, Exeter. EX2 5DW. UK.**.

**Keywords:** Epigenetic Epidemiology, DNA methylation, complex disease, cell-type specific

## Abstract

Recent studies on the role of epigenetics in disease have focused on DNA methylation profiled in bulk tissues limiting the detection of the cell-type affected by disease related changes. Advances in isolating homogeneous populations of cells now make it possible to identify DNA methylation differences associated with disease in specific cell-types. Critically, these datasets will require a bespoke analytical framework that can characterise whether the difference affects multiple or is specific to a particular cell-type. We take advantage of a large set of DNA methylation profiles (n = 751) obtained from five different purified cell populations isolated from human prefrontal cortex samples and evaluate the effects on study design, data preprocessing and statistical analysis for cell-specific studies, particularly for scenarios where multiple cell types are included. We describe novel quality control metrics that confirm successful isolation of purified cell populations, which when included in standard preprocessing pipelines provide confidence in the dataset. Our power calculations show substantial gains in detecting differentially methylated positions for some purified cell populations compared to bulk tissue analyses, countering concerns regarding the feasibility of generating large enough sample sizes for informative epidemiological studies. In a simulation study, we evaluated different regression models finding that this choice impacts on the robustness of the results. These findings informed our proposed two-stage framework for association analyses. Overall, our results provide guidance for cell-specific EWAS, establishing standards for study design and analysis, while showcasing the potential of cell-specific DNA methylation analyses to reveal links between epigenetic dysregulation and disease.
