## Supplementary Table for "Guidance for the design and analysis of cell-type specific epigenetic epidemiology studies"

### Sheet: Supplementary Table 1
EWAS scenario		DoubleNeg	NeuNPos	Sox10Pos	Total	TripleNeg	IRF8Pos
Minimum sample per group for 80% power at 80% of DNAm sites
Mean difference between groups	0.02	1292	476	510	799	765	1224
	0.05	212	84	88	132	128	204
Minimum mean difference between groups for 80% power at 80% of DNAm sites
Sample size per group	100	0.075	0.045	0.047	0.058	0.057	0.073
	200	0.052	0.031	0.033	0.041	0.04	0.051
Study design parameters derived from power calculations for typical EWAS scenarios

### Sheet: Supplementary Table 2
P-value threshold		Method
		ctLR			allLR			MER			CRR
		DoubleNeg	NeuNPos	Sox10Pos	Main effect	Interaction Term	Total	Main effect	Interaction Term	Total	Main effect	Interaction Term	Total
9e-08	mean	0.01	0.04	0.06	41.79	0.75	42.54	52.77	2.1	54.87	0.04	0.05	0.09
	sd	0.1	0.196946	0.342893	136.249	1.64762	136.259	184.769	2.9559	184.792	0.196946	0.219043	0.294564
1e-07	mean	0.02	0.04	0.08	44.54	0.82	45.36	56.03	2.29	58.32	0.06	0.05	0.11
	sd	0.140705	0.196946	0.393893	144.468	1.74877	144.479	196.086	3.46496	196.116	0.238683	0.219043	0.323959
1e-06	mean	0.25	0.37	0.77	166.54	5.42	171.96	205.53	10.77	216.3	0.43	0.45	0.88
	sd	0.538891	0.645966	3.84512	499.85	13.1803	500.024	655.823	24.8286	656.293	0.890522	0.821123	1.21131
1e-05	mean	4.27	4.43	8.09	619.61	36.2	655.81	723.08	61.5	784.58	5.29	4.42	9.71
	sd	7.17861	4.45914	29.1835	1575.37	94.7777	1578.22	1932.45	148.537	1938.15	7.5816	4.90553	9.03022
Mean false positive counts at increasing discovery thresholds across 100 null EWAS simulations

### Sheet: Supplementary Table 3
P-value Threshold		Method
		ctLR			allLR	MER	CRR
		DoubleNeg	NeuNPos	Sox10Pos
Mean difference between groups 5%
9e-08	mean	0.592187	0.909082	0.877092	0.715895	0.737286	0.65994
	sd	0.136009	0.0810586	0.0886862	0.0940685	0.090272	0.0992356
1e-07	mean	0.594643	0.909894	0.878226	0.718046	0.739832	0.662467
	sd	0.134883	0.0810069	0.0883492	0.0941154	0.089688	0.0989484
1e-06	mean	0.661458	0.932961	0.908613	0.77166	0.792819	0.719652
	sd	0.132467	0.0733648	0.0807086	0.0894318	0.0831774	0.0963278
1e-05	mean	0.737874	0.953498	0.935271	0.826907	0.845909	0.781377
	sd	0.12273	0.0611036	0.0704112	0.0777629	0.0715909	0.0869845
Mean difference between groups 2%
9e-08	mean	0.139241	0.323409	0.298131	0.188602	0.197735	0.162206
	sd	0.0943286	0.124323	0.120056	0.0780119	0.0790548	0.0749389
1e-07	mean	0.140216	0.325614	0.301328	0.189996	0.199228	0.163367
	sd	0.0944232	0.124222	0.12137	0.0781434	0.0798039	0.0750957
1e-06	mean	0.167377	0.390311	0.362227	0.222359	0.234186	0.191548
	sd	0.100109	0.129075	0.131807	0.0833968	0.0853238	0.0780925
1e-05	mean	0.208972	0.469941	0.438936	0.270717	0.284009	0.235348
	sd	0.110405	0.131367	0.12983	0.0909788	0.0894993	0.0837337
True positive rate for DMPs at increasing discovery thresholds across 1,800 simulations
